# Negative Regulation of Autophagy by UBA6-BIRC6–Mediated Ubiquitination of LC3

**DOI:** 10.1101/699124

**Authors:** Rui Jia, Juan S. Bonifacino

**Affiliations:** Cell Biology and Neurobiology Branch, Eunice Kennedy Shriver National Institute of Child Health and Human Development, National Institutes of Health, Bethesda, Maryland, 20892, USA

## Abstract

Although the process of autophagy has been extensively studied, the mechanisms that regulate it remain insufficiently understood. The ability to manipulate autophagy is important not only for addressing fundamental biological questions, but also for its possible application to the treatment of various human diseases. To identify novel regulators of autophagy, we performed a whole-genome CRISPR/Cas9 knockout screen in H4 human neuroblastoma cells gene-edited to express the endogenous autophagy effector LC3B fused to a tandem of GFP and mCherry. Using this methodology, we identified the ubiquitin-activating (E1) enzyme UBA6 and the hybrid ubiquitin-conjugating (E2)/ubiquitin-ligase (E3) enzyme BIRC6 as important autophagy regulators. We found that these two enzymes cooperate to monoubiquitinate LC3B on lysine-51, targeting it for degradation by the proteasome. Knockout of UBA6 or BIRC6 increased the levels of LC3B as well as autophagic flux under conditions of nutrient deprivation or protein synthesis inhibition. Moreover, depletion of UBA6 or BIRC6 KO decreased the formation of aggresome-like induced structures in H4 cells, and aggregates of an α-synuclein mutant in the axon of rat hippocampal neurons. These findings demonstrate that UBA6 and BIRC6 negatively regulate autophagy by limiting the availability of LC3B, possibly to prevent the deleterious effects of excessive autophagy. Inhibition of UBA6 or BIRC6, on the other hand, could be used to enhance autophagic clearance of protein aggregates in neurodegenerative disorders.
