## Supplemental Table 5 for "Negative Regulation of Autophagy by UBA6-BIRC6–Mediated Ubiquitination of LC3"

### Sheet: secondary screen
Table S5. MAGeCK of results from secondary screen
id	num	pos|score	pos|p-value	pos|fdr	pos|rank	pos|goodsgrna	pos|lfc
ATG7	16	1.9231e-31	4.9759e-06	0.000271	1	15	2.4256
VPS16	16	1.7992e-20	4.9759e-06	0.000271	2	12	1.3023
UBA6	15	1.131e-16	4.9759e-06	0.000271	3	10	1.9945
BECN1	16	2.5769e-15	4.9759e-06	0.000271	4	9	1.6031
RAB1A	15	5.3478e-15	4.9759e-06	0.000271	5	9	1.5285
VPS18	16	6.7383e-14	4.9759e-06	0.000271	6	9	1.2318
EPG5	16	2.0074e-12	4.9759e-06	0.000271	7	8	1.2406
C18orf8	16	6.6586e-12	4.9759e-06	0.000271	8	8	1.212
CCZ1B	16	1.9294e-05	0.00011444	0.005532	9	4	0.94889
MEF2BNB	15	0.00039992	0.0011992	0.052165	10	3	0.85356
OR1E2	6	0.11672	0.11659	0.999995	11	0	0.42981
SS18	16	0.12612	0.12725	0.999995	12	1	0.55766
LRRC7	16	0.13554	0.13649	0.999995	13	1	-0.1568
HMGXB3	16	0.15225	0.1525	0.999995	14	1	0.070552
MLH3	16	0.15592	0.15621	0.999995	15	1	-0.068706
SOCS5	15	0.16413	0.16426	0.999995	16	1	0.4608
LINGO2	16	0.17046	0.17049	0.999995	17	1	0.095139
CLDND1	13	0.18095	0.18123	0.999995	18	0	-0.0028911
ATG4C	14	0.18102	0.18164	0.999995	19	0	-0.29047
NOSTRIN	13	0.18384	0.18398	0.999995	20	0	0.18791
RBBP6	16	0.19007	0.18984	0.999995	21	0	-0.028978
KIF2B	16	0.19359	0.19311	0.999995	22	0	-0.21407
MAFB	16	0.19534	0.1946	0.999995	23	0	0.05004
APLF	16	0.19884	0.19791	0.999995	24	0	0.078692
TMEM87A	16	0.20058	0.19956	0.999995	25	0	-0.028605
FAM188A	15	0.20409	0.20459	0.999995	26	0	0.20017
UBR4	16	0.20924	0.20838	0.999995	27	0	0.039569
OR52M1	6	0.21035	0.2114	0.999995	28	0	0.17655
GABBR2	16	0.2144	0.21346	0.999995	29	0	0.08747
GTPBP10	15	0.21861	0.21879	0.999995	30	0	-0.87937
GLIPR1L1	16	0.21952	0.21893	0.999995	31	0	0.080298
AANAT	14	0.22367	0.2235	0.999995	32	0	0.071908
DUPD1	15	0.22657	0.22674	0.999995	33	0	-0.28563
OLFM3	14	0.23547	0.2356	0.999995	34	0	0.26198
GPRC5D	16	0.23637	0.2362	0.999995	35	0	-0.17039
RIBC1	14	0.24566	0.24543	0.999995	36	0	0.17017
SSX2	16	0.24961	0.24915	0.999995	37	0	0.057354
SSNA1	14	0.24999	0.24962	0.999995	38	0	-0.091846
ZZEF1	16	0.25289	0.25252	0.999995	39	0	-0.3266
C19orf57	16	0.25452	0.25421	0.999995	40	0	-0.48561
C7orf25	15	0.2546	0.25464	0.999995	41	0	0.15457
ARHGAP36	16	0.25615	0.25588	0.999995	42	0	0.19748
SLMAP	15	0.25766	0.25777	0.999995	43	0	-0.27965
TSPY1	11	0.25816	0.25541	0.999995	44	0	0.06666
FAM153A	16	0.2594	0.25942	0.999995	45	0	-0.058153
SNAPIN	14	0.26848	0.26827	0.999995	46	0	0.26591
STRA8	16	0.27066	0.2706	0.999995	47	0	0.014229
SERPINB12	15	0.27276	0.27321	0.999995	48	0	0.044823
PTGES	14	0.27409	0.27429	0.999995	49	0	-0.013291
TPTE2	16	0.27703	0.27672	0.999995	50	0	0.064749
FAM13A	16	0.28334	0.28284	0.999995	51	0	-0.0587
ATXN3	16	0.28491	0.28442	0.999995	52	0	0.08921
TMEM225	14	0.28517	0.28547	0.999995	53	0	0.083708
CATSPER3	15	0.28611	0.28569	0.999995	54	0	-0.11209
MOB1A	16	0.29271	0.29244	0.999995	55	0	0.1253
SLC25A20	15	0.29342	0.29288	0.999995	56	0	-0.12915
C1orf86	16	0.29426	0.29398	0.999995	57	0	-0.23267
SLC4A4	16	0.30503	0.30475	0.999995	58	0	-0.14162
PSMB11	16	0.31111	0.31104	0.999995	59	0	-0.058333
DIAPH3	15	0.31495	0.31369	0.999995	60	0	-0.37747
AKAP6	16	0.31564	0.31529	0.999995	61	0	-0.039723
TMEM211	16	0.33348	0.33339	0.999995	62	0	-0.0071612
ZNF93	16	0.33495	0.33515	0.999995	63	0	0.080975
GNAT1	16	0.33641	0.33663	0.999995	64	0	-0.2424
SLC47A2	16	0.33933	0.33965	0.999995	65	0	-1.5605e-05
AUNIP	16	0.34079	0.34103	0.999995	66	0	-0.039942
CACNG3	15	0.34271	0.34254	0.999995	67	0	-0.069136
FMO1	16	0.34513	0.34565	0.999995	68	0	0.32918
ZDHHC13	16	0.34658	0.34694	0.999995	69	0	0.15729
DCN	16	0.34945	0.34985	0.999995	70	0	0.17694
TNFRSF10A	14	0.35224	0.35231	0.999995	71	0	0.19262
FAM216A	15	0.35351	0.35334	0.999995	72	0	0.19381
MTMR9	16	0.35375	0.35438	0.999995	73	0	0.26355
EFHB	16	0.35659	0.3572	0.999995	74	0	-0.1217
ERVMER34-1	6	0.35863	0.35843	0.999995	75	0	0.059038
PIK3R4	16	0.36225	0.36316	0.999995	76	0	-0.17454
ATP8A2	15	0.36283	0.36241	0.999995	77	0	-0.13628
BRE	14	0.36469	0.36448	0.999995	78	0	-0.20244
RABGGTA	16	0.36647	0.36708	0.999995	79	0	-0.31553
COPG2	6	0.36693	0.36662	0.999995	80	0	-0.036623
MICU3	16	0.36787	0.36845	0.999995	81	0	0.10479
FGFBP3	16	0.36926	0.36972	0.999995	82	0	0.15071
SLC35A3	16	0.37065	0.37113	0.999995	83	0	0.0066062
UGT1A10	15	0.37072	0.36998	0.999995	84	0	-0.11685
OR51I1	6	0.37351	0.37304	0.999995	85	0	0.21421
MAGOH	15	0.37593	0.37475	0.999995	86	0	-0.31633
SCARB2	16	0.37758	0.37766	0.999995	87	0	0.30615
NBPF24	16	0.38306	0.38325	0.999995	88	0	-0.53753
LYPLA2	16	0.38579	0.3858	0.999995	89	0	-0.27984
PDS5B	16	0.38715	0.38723	0.999995	90	0	0.27028
GCNT2	16	0.39791	0.39763	0.999995	91	0	-0.34831
CC2D2B	14	0.39836	0.39823	0.999995	92	0	0.1464
TSTD3	6	0.40029	0.40056	0.999995	93	0	0.088417
OPRM1	15	0.4051	0.40344	0.999995	94	0	0.089363
RANBP6	16	0.40587	0.4058	0.999995	95	0	-0.073374
FCRL2	16	0.40719	0.40717	0.999995	96	0	0.0039767
FAM160A1	16	0.40982	0.40975	0.999995	97	0	-0.06533
C3orf27	15	0.41004	0.40858	0.999995	98	0	-0.083115
NEGR1	15	0.4125	0.41096	0.999995	99	0	0.17253
SNX10	14	0.41343	0.41322	0.999995	100	0	0.017879
CASP12	16	0.41374	0.41366	0.999995	101	0	0.023816
GLYAT	15	0.41494	0.41355	0.999995	102	0	0.10414
GAGE12J	11	0.41694	0.41639	0.999995	103	0	0.030062
CD164	15	0.41738	0.41623	0.999995	104	0	0.061204
HBB	14	0.41913	0.41896	0.999995	105	0	0.060651
SPATA25	16	0.4215	0.42143	0.999995	106	0	-0.016151
SNAI2	16	0.42789	0.42773	0.999995	107	0	0.16266
CENPI	15	0.43062	0.42887	0.999995	108	0	0.017313
C11orf84	16	0.43422	0.4339	0.999995	109	0	0.22737
HLA-DMA	16	0.43924	0.43902	0.999995	110	0	0.026489
PNLIPRP2	6	0.44215	0.44138	0.999995	111	0	0.10861
PTPDC1	16	0.44297	0.44289	0.999995	112	0	-0.014097
SPET10	16	0.44669	0.44667	0.999995	113	0	-0.022272
ALDH3A1	16	0.44792	0.44783	0.999995	114	0	0.060255
SNUPN	15	0.45052	0.44884	0.999995	115	0	-0.76814
ARRB2	16	0.45282	0.45241	0.999995	116	0	0.0097187
IGFALS	16	0.45404	0.45376	0.999995	117	0	-0.1547
RAVER1	16	0.45526	0.45498	0.999995	118	0	-0.071326
ITIH4	16	0.45768	0.45742	0.999995	119	0	-0.22365
TRPM2	16	0.45889	0.45853	0.999995	120	0	0.12445
PROSER2	15	0.45966	0.45725	0.999995	121	0	0.017186
OR51B5	6	0.46167	0.46123	0.999995	122	0	0.16501
C17orf102	15	0.46305	0.46046	0.999995	123	0	-0.12521
NOD1	16	0.4637	0.46333	0.999995	124	0	0.10796
ACSL5	16	0.4649	0.46451	0.999995	125	0	-0.13604
STEAP1	14	0.46817	0.4667	0.999995	126	0	0.30052
HPCAL1	16	0.46847	0.46812	0.999995	127	0	0.23128
CS	16	0.46966	0.46938	0.999995	128	0	0.15167
ACTL8	16	0.47084	0.47069	0.999995	129	0	-0.37466
SMPD4	15	0.472	0.46932	0.999995	130	0	0.060439
CA5B	16	0.4732	0.47305	0.999995	131	0	0.0069037
BET3L	6	0.47594	0.47539	0.999995	132	0	0.0072468
NYAP2	16	0.47906	0.47924	0.999995	133	0	-0.032451
CHST8	15	0.47971	0.47687	0.999995	134	0	0.23259
FAM174B	15	0.48732	0.48446	0.999995	135	0	0.27644
GPR156	16	0.49173	0.4915	0.999995	136	0	0.040107
AKAP11	16	0.49287	0.49265	0.999995	137	0	-0.0075915
USP24	16	0.4974	0.49693	0.999995	138	0	0.12658
SLC46A1	6	0.4981	0.49771	0.999995	139	0	-0.36505
AK9	16	0.50077	0.50018	0.999995	140	0	-0.1142
AKR1B1	16	0.503	0.50272	0.999995	141	0	0.040434
LSM1	16	0.50412	0.50387	0.999995	142	0	-0.012758
RBAK-LOC389458	6	0.50666	0.50589	0.999995	143	0	-0.21452
USP6NL	15	0.50953	0.50647	0.999995	144	0	-0.28852
UQCRB	15	0.51262	0.50963	0.999995	145	0	-0.12499
RAP1A	14	0.51334	0.51215	0.999995	146	0	-0.063935
TNKS	16	0.51513	0.51462	0.999995	147	0	0.18486
VASH2	16	0.51731	0.51686	0.999995	148	0	0.10159
P2RX2	16	0.52378	0.52342	0.999995	149	0	-0.11102
SORCS3	16	0.52485	0.52435	0.999995	150	0	0.030777
OR3A3	6	0.52643	0.52577	0.999995	151	0	0.1557
SCFD1	15	0.52684	0.52359	0.999995	152	0	-0.41349
CYP21A2	16	0.52698	0.52636	0.999995	153	0	-0.016077
HLA-DOA	15	0.52784	0.52465	0.999995	154	0	0.083123
SNX7	14	0.52852	0.52739	0.999995	155	0	-0.095289
PITPNM1	16	0.53016	0.52965	0.999995	156	0	0.095858
RCBTB2	16	0.53122	0.53068	0.999995	157	0	0.14337
SLC24A4	16	0.53438	0.53402	0.999995	158	0	-0.13096
C6orf10	15	0.53479	0.53142	0.999995	159	0	0.1101
STAU1	15	0.53676	0.53342	0.999995	160	0	0.14868
LOC100507003	16	0.53856	0.53823	0.999995	161	0	0.079468
COX7A1	15	0.53872	0.53564	0.999995	162	0	0.11275
OVOL1	15	0.53969	0.53657	0.999995	163	0	-0.043108
EMX1	16	0.54063	0.54031	0.999995	164	0	0.13205
KLK15	16	0.54167	0.54125	0.999995	165	0	0.21368
SLCO2A1	16	0.5427	0.5423	0.999995	166	0	-0.19097
NRG2	16	0.54476	0.5445	0.999995	167	0	-0.023834
L2HGDH	16	0.54578	0.54552	0.999995	168	0	-0.021246
RAB43	14	0.54778	0.54586	0.999995	169	0	0.23726
OR5J2	6	0.55012	0.54948	0.999995	170	0	0.21284
GREM1	15	0.55222	0.54944	0.999995	171	0	-0.23028
C20orf197	14	0.55226	0.55059	0.999995	172	0	-0.078977
RGS1	16	0.55291	0.55251	0.999995	173	0	0.10743
NBPF1	6	0.55793	0.55722	0.999995	174	0	-0.75563
DEXI	14	0.56021	0.55871	0.999995	175	0	-0.30212
PTRH1	15	0.56164	0.55834	0.999995	176	0	0.15258
RSBN1	16	0.56586	0.56534	0.999995	177	0	-0.13492
SAMSN1	16	0.56782	0.56714	0.999995	178	0	-0.14401
TBL1X	16	0.56879	0.56799	0.999995	179	0	0.072776
BCKDHA	16	0.57074	0.5701	0.999995	180	0	0.0786
CC2D1A	16	0.57268	0.57202	0.999995	181	0	-0.11834
AK2	16	0.57461	0.57375	0.999995	182	0	0.13773
STAT6	16	0.57845	0.57722	0.999995	183	0	0.039543
GLB1L	16	0.57941	0.57824	0.999995	184	0	0.12023
FAM46D	15	0.58172	0.57891	0.999995	185	0	-0.0035062
NPSR1	16	0.58226	0.58104	0.999995	186	0	-0.022846
EXO5	15	0.58704	0.58391	0.999995	187	0	-0.10419
SEMA6B	15	0.58968	0.58674	0.999995	188	0	-0.28307
KLF3	16	0.59071	0.58946	0.999995	189	0	-0.19104
SLC37A3	15	0.5923	0.58942	0.999995	190	0	-0.35071
CNTNAP5	16	0.59533	0.59405	0.999995	191	0	-0.089872
RFPL2	15	0.59664	0.59357	0.999995	192	0	-0.11592
ZFP92	15	0.60179	0.59834	0.999995	193	0	-0.14358
PCDHGC5	16	0.60263	0.60142	0.999995	194	0	0.17707
C14orf79	16	0.60353	0.60231	0.999995	195	0	-0.1426
TRIM64	6	0.6069	0.60681	0.999995	196	0	-0.34542
ACOT1	14	0.60762	0.60614	0.999995	197	0	0.10909
TRIM8	16	0.61157	0.61048	0.999995	198	0	-0.096531
PROK2	15	0.61356	0.61026	0.999995	199	0	0.011429
ELMSAN1	15	0.61438	0.61092	0.999995	200	0	0.1487
PKIA	10	0.61521	0.61506	0.999995	201	0	0.075711
CXCL14	13	0.61656	0.61747	0.999995	202	0	-0.073334
NTN4	16	0.61859	0.61729	0.999995	203	0	0.077363
BSX	15	0.62177	0.61869	0.999995	204	0	-0.074943
ANKRD34B	15	0.62258	0.61943	0.999995	205	0	-0.15466
SYT6	16	0.62378	0.62227	0.999995	206	0	0.09421
C1GALT1C1	16	0.62464	0.62312	0.999995	207	0	0.12614
DNAJB8	15	0.62661	0.62389	0.999995	208	0	0.071959
YIF1A	16	0.6289	0.6273	0.999995	209	0	-0.031205
MTA2	16	0.63354	0.6318	0.999995	210	0	-0.18957
GCGR	16	0.63479	0.63298	0.999995	211	0	-0.017732
MAPKBP1	16	0.63977	0.63821	0.999995	212	0	0.10499
DMRTA2	16	0.64142	0.63974	0.999995	213	0	-0.26019
TCEAL2	16	0.64387	0.64225	0.999995	214	0	0.2136
NDST3	14	0.64812	0.64735	0.999995	215	0	-0.032834
LARGE	16	0.64874	0.64737	0.999995	216	0	-0.087263
GTPBP1	16	0.65434	0.6529	0.999995	217	0	0.017339
RCOR3	16	0.65592	0.65453	0.999995	218	0	0.038221
KLHL2	16	0.66063	0.65924	0.999995	219	0	0.25602
STOM	15	0.66262	0.65975	0.999995	220	0	-0.093728
KLHL31	16	0.66758	0.66606	0.999995	221	0	0.052532
LMX1B	16	0.66911	0.6676	0.999995	222	0	-0.10793
SCCPDH	15	0.66985	0.66685	0.999995	223	0	-0.06666
NSMCE1	15	0.67199	0.6691	0.999995	224	0	-1.6281
CAMTA1	16	0.67664	0.6752	0.999995	225	0	-0.25654
TNS4	16	0.67739	0.67605	0.999995	226	0	-0.19791
C4orf32	15	0.67973	0.67698	0.999995	227	0	0.18933
TMCO2	14	0.68082	0.6799	0.999995	228	0	0.0011921
SAFB2	16	0.68182	0.6807	0.999995	229	0	-0.17924
GNB1	15	0.68662	0.68408	0.999995	230	0	-0.46032
TBC1D13	16	0.68692	0.68577	0.999995	231	0	-0.014036
TSPAN31	15	0.69001	0.68749	0.999995	232	0	-0.097238
RFPL4A	13	0.69045	0.69052	0.999995	233	0	-0.19076
TBX2	16	0.69051	0.68953	0.999995	234	0	0.098639
KRT72	16	0.69123	0.69024	0.999995	235	0	-0.075988
CGB7	15	0.69136	0.68871	0.999995	236	0	-0.24586
SCGN	14	0.69422	0.69304	0.999995	237	0	-0.0031862
KCTD2	15	0.70453	0.70224	0.999995	238	0	-0.023067
COX14	13	0.70547	0.70504	0.999995	239	0	0.10059
LTBP2	16	0.7086	0.70776	0.999995	240	0	-0.046754
NACA	16	0.70927	0.7085	0.999995	241	0	0.094536
OVOL3	6	0.71139	0.70963	0.999995	242	0	0.068336
AMY1A	15	0.71218	0.71012	0.999995	243	0	0.04829
ENTPD2	15	0.71281	0.71058	0.999995	244	0	-0.25071
KCMF1	15	0.71344	0.71136	0.999995	245	0	-0.18565
PITX1	16	0.71529	0.7144	0.999995	246	0	0.22921
OR52N4	6	0.71551	0.7137	0.999995	247	0	0.1187
TXLNB	16	0.71792	0.71728	0.999995	248	0	0.12394
ZNF213	16	0.71988	0.71912	0.999995	249	0	-0.10617
PGAM2	16	0.72118	0.7203	0.999995	250	0	0.28565
TBC1D10B	16	0.72183	0.72107	0.999995	251	0	-0.071015
CRIP3	16	0.72505	0.72406	0.999995	252	0	-0.001124
HN1L	16	0.72696	0.72601	0.999995	253	0	-0.1033
NPR3	16	0.7295	0.72852	0.999995	254	0	0.039874
SPDYE6	6	0.73725	0.73499	0.999995	255	0	-1.0696
OR7C1	6	0.73751	0.73523	0.999995	256	0	-0.13469
TTYH3	16	0.73941	0.73845	0.999995	257	0	-0.016321
WTIP	16	0.74364	0.74239	0.999995	258	0	-0.22317
LIPJ	15	0.74829	0.74543	0.999995	259	0	0.016508
LGALS8	15	0.7494	0.74658	0.999995	260	0	0.087746
ATP5J	14	0.75012	0.74857	0.999995	261	0	-0.32894
KIF26B	16	0.75306	0.75202	0.999995	262	0	-0.026433
MYH2	16	0.75364	0.75258	0.999995	263	0	0.080386
B4GALT3	15	0.75865	0.75583	0.999995	264	0	-0.3042
ZNF860	15	0.75918	0.75649	0.999995	265	0	-0.032458
CIB1	13	0.75956	0.75865	0.999995	266	0	-0.033138
GSTZ1	15	0.76051	0.75802	0.999995	267	0	-0.095295
IGDCC3	16	0.76216	0.76133	0.999995	268	0	-0.17131
KDSR	15	0.76236	0.75985	0.999995	269	0	-0.083462
TMEM18	16	0.76328	0.76259	0.999995	270	0	-0.11008
ACY3	15	0.76394	0.76153	0.999995	271	0	0.12187
CAAP1	14	0.76475	0.76307	0.999995	272	0	-0.14658
ACAN	16	0.76824	0.76712	0.999995	273	0	0.014258
SPATA2L	16	0.76878	0.76754	0.999995	274	0	-0.080795
ATP5S	16	0.76933	0.76812	0.999995	275	0	-0.05375
CLLU1OS	15	0.77268	0.77083	0.999995	276	0	-0.072393
SWAP70	16	0.77417	0.77299	0.999995	277	0	-0.20362
PUM2	16	0.7747	0.77346	0.999995	278	0	0.024099
TBC1D8B	15	0.77519	0.77307	0.999995	279	0	0.14033
ASB12	16	0.77523	0.77398	0.999995	280	0	-0.0023892
AKAP3	15	0.77965	0.77734	0.999995	281	0	-0.14875
FAM162B	14	0.78134	0.7801	0.999995	282	0	-0.0071672
ZSWIM2	14	0.78225	0.78118	0.999995	283	0	0.1201
TSPAN6	15	0.78499	0.78248	0.999995	284	0	-0.012896
TRIAP1	13	0.78618	0.78532	0.999995	285	0	-0.67764
VAV2	16	0.79061	0.78987	0.999995	286	0	-0.20619
SERPINA5	16	0.7916	0.79087	0.999995	287	0	0.20599
RPL26L1	14	0.79382	0.79217	0.999995	288	0	0.019343
SNCG	15	0.79392	0.79204	0.999995	289	0	0.19727
REPS1	16	0.79454	0.7937	0.999995	290	0	-0.10847
ZDHHC2	15	0.79713	0.79522	0.999995	291	0	0.076182
KLRC4	12	0.79723	0.79438	0.999995	292	0	0.01904
PNRC1	16	0.79793	0.79737	0.999995	293	0	-0.0033031
RBMY1B	12	0.80093	0.79802	0.999995	294	0	0.086862
SLCO2B1	16	0.80126	0.80075	0.999995	295	0	-0.025689
GOLGA2	16	0.80267	0.80208	0.999995	296	0	-0.21773
KRT16	15	0.8082	0.80646	0.999995	297	0	-0.0040604
RXRB	15	0.80863	0.80696	0.999995	298	0	-0.038141
TBC1D4	16	0.80959	0.80896	0.999995	299	0	-0.032715
DEFB135	12	0.81547	0.81224	0.999995	300	0	0.10827
ATIC	16	0.81672	0.81642	0.999995	301	0	-1.5807
MVK	14	0.81702	0.81577	0.999995	302	0	-0.57031
DCT	15	0.81747	0.81601	0.999995	303	0	0.07082
NDUFS6	14	0.81953	0.81771	0.999995	304	0	-0.20818
ACOT13	13	0.8207	0.82075	0.999995	305	0	0.018577
AMZ1	15	0.82194	0.82034	0.999995	306	0	0.11285
MYOZ3	15	0.82334	0.82181	0.999995	307	0	-0.0032188
AKR1C4	15	0.82592	0.82425	0.999995	308	0	-0.02512
CDC40	16	0.82983	0.82978	0.999995	309	0	-0.24041
C12orf54	12	0.8325	0.82915	0.999995	310	0	0.068353
FGFBP2	16	0.83466	0.8346	0.999995	311	0	-0.034018
SLC26A3	16	0.83506	0.83503	0.999995	312	0	-0.047862
ASB9	15	0.83626	0.83443	0.999995	313	0	-0.090744
BDP1	16	0.83664	0.8365	0.999995	314	0	-0.01559
OXSR1	16	0.83742	0.83728	0.999995	315	0	-0.62003
HNRNPM	16	0.84167	0.8415	0.999995	316	0	-0.54856
CASC4	16	0.84319	0.84283	0.999995	317	0	0.032116
QRICH2	16	0.84432	0.84411	0.999995	318	0	-0.02737
GPR182	16	0.8447	0.84452	0.999995	319	0	-0.054473
PYDC1	14	0.84558	0.84415	0.999995	320	0	0.24317
PPP1R42	12	0.84606	0.84249	0.999995	321	0	0.02276
EFCAB7	16	0.84656	0.84646	0.999995	322	0	-0.25769
TEX13A	6	0.84787	0.84707	0.999995	323	0	-0.047396
F2RL1	16	0.85167	0.8516	0.999995	324	0	-0.0093175
IGFBP5	16	0.85345	0.85317	0.999995	325	0	-0.11057
CDK9	15	0.85424	0.85294	0.999995	326	0	-0.34739
PRSS3	15	0.85524	0.85393	0.999995	327	0	-0.075647
BRF2	16	0.85557	0.85501	0.999995	328	0	-0.71181
CNOT6L	16	0.85937	0.8586	0.999995	329	0	0.037943
NDUFB4	13	0.86309	0.86379	0.999995	330	0	-0.33013
PIGC	15	0.86331	0.86162	0.999995	331	0	-0.34979
RRP15	15	0.86549	0.86382	0.999995	332	0	-0.10997
TRIM42	16	0.86863	0.8679	0.999995	333	0	-0.11273
CCK	15	0.86976	0.86803	0.999995	334	0	-0.092061
FOXH1	15	0.8742	0.87257	0.999995	335	0	-0.1731
ZNF558	14	0.87991	0.879	0.999995	336	0	-0.014245
GP1BB	15	0.88265	0.88111	0.999995	337	0	-0.16214
C7	16	0.88462	0.88423	0.999995	338	0	0.14006
C22orf31	16	0.88547	0.88516	0.999995	339	0	0.20969
PTCHD3	16	0.88575	0.88537	0.999995	340	0	-0.048019
NHP2	15	0.88746	0.88604	0.999995	341	0	-1.7133
LIPE	16	0.8888	0.88829	0.999995	342	0	-0.031247
NR1I3	16	0.88962	0.88924	0.999995	343	0	-0.030388
MRFAP1	14	0.89072	0.88972	0.999995	344	0	-0.19373
ATF7IP	16	0.89468	0.89397	0.999995	345	0	-0.31379
SIX5	16	0.89852	0.89779	0.999995	346	0	-0.39351
MSH4	16	0.89977	0.8991	0.999995	347	0	-0.031267
GJA1	14	0.90062	0.90003	0.999995	348	0	-0.19465
BHLHE22	16	0.90125	0.90041	0.999995	349	0	0.013664
TGOLN2	16	0.90295	0.90197	0.999995	350	0	0.14603
MBOAT2	15	0.9038	0.90272	0.999995	351	0	-0.010557
KYNU	15	0.90403	0.90285	0.999995	352	0	0.10155
LRRC43	16	0.90534	0.90408	0.999995	353	0	-0.3092
MGAT5B	16	0.90581	0.9046	0.999995	354	0	-0.25219
CDK5	15	0.9078	0.90648	0.999995	355	0	0.14411
CDHR1	16	0.91039	0.90947	0.999995	356	0	-0.06513
MAB21L1	15	0.91247	0.91137	0.999995	357	0	-0.14141
MPL	16	0.9139	0.91322	0.999995	358	0	-0.0092354
TTC39C	16	0.91476	0.91404	0.999995	359	0	0.0095635
KCNK4	16	0.9154	0.91462	0.999995	360	0	0.083142
ZNF710	16	0.91677	0.91599	0.999995	361	0	-0.061891
TRIM71	16	0.91729	0.91654	0.999995	362	0	-0.067753
LRRC3B	15	0.91829	0.91717	0.999995	363	0	-0.03405
XCL2	15	0.91907	0.918	0.999995	364	0	-0.11686
ZNF202	16	0.92233	0.92148	0.999995	365	0	0.067212
PDIA4	16	0.92291	0.92205	0.999995	366	0	-0.026696
NKX3-1	16	0.92349	0.92261	0.999995	367	0	-0.10051
CDC42	15	0.92394	0.92308	0.999995	368	0	-0.33486
SEZ6L2	16	0.92726	0.92624	0.999995	369	0	-0.038337
ZNF282	15	0.92989	0.92928	0.999995	370	0	-0.19587
CRTC1	16	0.92998	0.92908	0.999995	371	0	-0.057173
KNCN	15	0.93014	0.92956	0.999995	372	0	-0.018505
RIMS4	16	0.93015	0.92921	0.999995	373	0	0.055039
AP3M2	15	0.93139	0.93084	0.999995	374	0	-0.03359
CAMK2N2	15	0.93415	0.93325	0.999995	375	0	0.053222
C10orf111	16	0.93675	0.93635	0.999995	376	0	-0.16704
PECAM1	6	0.93956	0.93935	0.999995	377	0	-0.11149
PARD6A	15	0.94023	0.93918	0.999995	378	0	-0.076821
FAM217A	16	0.94036	0.94019	0.999995	379	0	-0.30514
IFITM3	13	0.94064	0.94101	0.999995	380	0	-0.30129
DDX28	15	0.94166	0.94064	0.999995	381	0	-0.92327
RANBP9	16	0.94291	0.94286	0.999995	382	0	-0.06672
FOCAD	16	0.94364	0.94357	0.999995	383	0	-0.87739
DPRX	15	0.94444	0.94344	0.999995	384	0	0.0068688
PSORS1C1	15	0.94644	0.94545	0.999995	385	0	-0.11174
RPP40	16	0.95097	0.95091	0.999995	386	0	-0.70987
LACC1	14	0.95289	0.9525	0.999995	387	0	-0.28842
N6AMT2	16	0.95394	0.95393	0.999995	388	0	-0.18448
SYPL2	16	0.95639	0.95676	0.999995	389	0	-0.122
TLN1	16	0.95763	0.95777	0.999995	390	0	-0.32804
CDH23	16	0.95851	0.9586	0.999995	391	0	-0.0045417
ACTL6B	15	0.95989	0.95975	0.999995	392	0	-0.27917
ERCC6L	15	0.96078	0.96064	0.999995	393	0	-0.6557
CYSTM1	14	0.96125	0.9607	0.999995	394	0	0.066041
SOX30	16	0.96304	0.96316	0.999995	395	0	0.080462
HIST1H2AK	12	0.96499	0.96423	0.999995	396	0	-0.1986
ASB7	16	0.96814	0.9681	0.999995	397	0	-0.091693
ACADM	15	0.96881	0.96842	0.999995	398	0	-0.06131
CYB5RL	16	0.96996	0.96999	0.999995	399	0	-0.04759
EXOC1	16	0.97106	0.97108	0.999995	400	0	-0.37681
EFCAB6	16	0.97137	0.97135	0.999995	401	0	-0.44508
PPY	14	0.97375	0.97358	0.999995	402	0	0.02068
OXSM	16	0.97545	0.97566	0.999995	403	0	-1.076
EIF2D	16	0.9778	0.97804	0.999995	404	0	-0.25305
RPL39	6	0.97812	0.97831	0.999995	405	0	-1.1762
TMEM82	16	0.97898	0.97926	0.999995	406	0	-0.26807
BCL11A	15	0.98225	0.98185	0.999995	407	0	0.011446
NR1D1	16	0.98227	0.98264	0.999995	408	0	-0.09276
KCTD12	16	0.9829	0.98329	0.999995	409	0	-0.059367
CXXC1	16	0.98359	0.98406	0.999995	410	0	0.021718
IBSP	14	0.98662	0.98678	0.999995	411	0	0.025074
ZBTB45	16	0.9867	0.98719	0.999995	412	0	-0.3176
KDELC1	16	0.98739	0.98791	0.999995	413	0	-0.11669
RBM34	16	0.98757	0.98804	0.999995	414	0	0.073629
RPS6	16	0.99021	0.99069	0.999995	415	0	-0.36343
ZNF594	16	0.99038	0.9909	0.999995	416	0	-0.092958
PLSCR3	15	0.99082	0.99058	0.999995	417	0	-0.016034
PLEKHA5	16	0.99152	0.99198	0.999995	418	0	-0.086801
PEF1	16	0.99443	0.99477	0.999995	419	0	-0.097957
FAM162A	15	0.99537	0.9956	0.999995	420	0	0.049555
FCN3	16	0.9962	0.99632	0.999995	421	0	-0.3127
GANAB	15	0.9962	0.99628	0.999995	422	0	-0.66922
FZR1	16	0.99625	0.99633	0.999995	423	0	-0.70396
PTGES2	16	0.99651	0.99655	0.999995	424	0	-0.24216
LOC440243	6	0.99655	0.99637	0.999995	425	0	-0.79771
MIF	14	0.99798	0.99803	0.999995	426	0	-0.1886
SRPK1	15	0.99815	0.99823	0.999995	427	0	-0.3498
ACER3	16	0.99834	0.99846	0.999995	428	0	-0.15949
CIRH1A	16	0.99887	0.99905	0.999995	429	0	-0.92767
HIST1H2AI	14	0.9991	0.99918	0.999995	430	0	-0.56149
EFNA3	16	0.9993	0.99932	0.999995	431	0	-0.75228
TMEM131	16	0.9998	0.99982	0.999995	432	0	-0.32625
dummyguide	1000	1	1	0.999995	433	0	0.17871
FAM96B	14	1	1	0.999995	434	0	-2.1832
PTCD1	16	1	1	0.999995	435	0	-1.2358
