## Supplemental Table 8 for "Negative Regulation of Autophagy by UBA6-BIRC6–Mediated Ubiquitination of LC3"

### Sheet: Ub screen
Table S8. MAGeCK of results from ubiquitination screen
id	num	pos|score	pos|p-value	pos|fdr	pos|rank	pos|goodsgrna	pos|lfc
ATG7	16	2.48e-37	4.94e-06	0.001089	1	15	10.033
BIRC6	16	3.57e-19	4.94e-06	0.001089	2	11	6.7001
UBA6	15	8.27e-16	4.94e-06	0.001089	3	9	6.9223
CDC16	15	0.0011003	0.0032581	0.538399	4	3	0.26612
UBE2A	15	0.0014189	0.0040887	0.540523	5	2	1.3859
PRPF19	15	0.0036786	0.0083207	0.855882	6	2	-1.1152
NAE1	15	0.0047159	0.010249	0.855882	7	1	-1.1152
IRF9	16	0.0057501	0.012948	0.855882	8	2	-0.28119
SUMO1	10	0.006008	0.011485	0.855882	9	2	-0.16011
PSMA3	14	0.0062797	0.0128	0.855882	10	2	0.38723
PSMB11	16	0.007861	0.016528	0.910403	11	2	0.79217
PSMA4	15	0.0079478	0.015766	0.910403	12	2	-1.0047
RNF182	14	0.010453	0.020295	0.999936	13	2	-0.18636
FBXL13	16	0.011201	0.022421	0.999936	14	2	0.63345
TATDN1	14	0.014431	0.026564	0.999936	15	2	1.0384
PSMB1	15	0.015671	0.028917	0.999936	16	2	0.0534
HACE1	16	0.017854	0.033654	0.999936	17	1	-0.37099
ASB5	14	0.018551	0.033634	0.999936	18	2	0.026032
CUL2	15	0.018898	0.034356	0.999936	19	2	-0.29897
TRIM35	16	0.024511	0.044728	0.999936	20	2	1.4762
PSMB5	14	0.02553	0.042147	0.999936	21	1	0.097734
PSMD7	12	0.027203	0.038202	0.999936	22	1	-1.5714
TRIM68	16	0.027802	0.050503	0.999936	23	2	-0.46582
RBX1	15	0.032578	0.05073	0.999936	24	1	-0.093803
TRAF2	16	0.041656	0.061478	0.999936	25	1	-0.048974
DPF2	15	0.048171	0.063446	0.999936	26	1	0.32288
RNF217	15	0.04946	0.064583	0.999936	27	1	-0.020767
PEX12	15	0.053316	0.067856	0.999936	28	1	1.3625
NBR1	16	0.054037	0.071416	0.999936	29	1	0.32423
UFD1L	13	0.054186	0.064287	0.999936	30	1	0.30258
MARCH11	16	0.059491	0.075836	0.999936	31	1	1.3254
UBAP1	16	0.062208	0.077774	0.999936	32	1	-0.22302
MARCH8	16	0.068966	0.083499	0.999936	33	1	0.7403
PSMB6	15	0.06986	0.081917	0.999936	34	1	-0.053192
PPIL2	14	0.070082	0.079692	0.999936	35	1	-0.71247
MALT1	16	0.070312	0.084626	0.999936	36	1	-0.75114
UBA2	15	0.072381	0.084221	0.999936	37	1	-1.0558
TAX1BP1	16	0.072999	0.086624	0.999936	38	1	1.9806
DDA1	14	0.077126	0.085793	0.999936	39	1	0.13334
USP48	16	0.078351	0.091073	0.999936	40	1	-0.26462
RBBP6	16	0.083674	0.095315	0.999936	41	1	-0.53127
MKRN3	16	0.090287	0.10103	0.999936	42	1	1.982
OTUD6B	15	0.091086	0.10096	0.999936	43	1	0.75393
USP37	16	0.091604	0.1023	0.999936	44	1	-0.19336
NFX1	16	0.095545	0.10554	0.999936	45	1	-0.12607
PHRF1	16	0.098163	0.10783	0.999936	46	1	0.56706
MED8	15	0.098469	0.10797	0.999936	47	1	-0.3244
PARP11	12	0.09941	0.10247	0.999936	48	1	-0.075955
RNF32	15	0.099694	0.10903	0.999936	49	1	0.22663
UEVLD	15	0.10092	0.11007	0.999936	50	1	0.50062
RNF145	16	0.10338	0.11247	0.999936	51	1	0.1331
UBE2D2	15	0.10458	0.11378	0.999936	52	1	0.97166
FEM1B	14	0.10935	0.11442	0.999936	53	1	1.0577
PSMB3	16	0.10986	0.11837	0.999936	54	1	-1.6396
TRIM45	16	0.11244	0.12045	0.999936	55	1	-0.64223
ANAPC2	16	0.11373	0.12146	0.999936	56	1	-0.95446
CUL1	16	0.11501	0.12227	0.999936	57	1	0.64661
USP27X	6	0.1153	0.11532	0.999936	58	0	1.6606
SOCS5	15	0.11548	0.12346	0.999936	59	1	1.2658
SENP2	16	0.11629	0.12335	0.999936	60	1	0.62869
DCST1	16	0.12013	0.12631	0.999936	61	1	-0.29223
SHARPIN	16	0.12141	0.12752	0.999936	62	1	-0.47572
CDC26	14	0.12506	0.12855	0.999936	63	1	-0.23269
OTUB1	16	0.12523	0.13117	0.999936	64	1	1.4684
UBR7	16	0.13282	0.1381	0.999936	65	1	0.45356
JOSD2	15	0.13455	0.1398	0.999936	66	1	1.0062
FBXO7	16	0.13785	0.14246	0.999936	67	1	-0.34217
FBXW8	16	0.1391	0.14361	0.999936	68	1	0.071741
UBR5	16	0.14035	0.14474	0.999936	69	1	0.17417
RNF138	14	0.14052	0.14259	0.999936	70	1	-0.84083
PSMA6	12	0.14119	0.14234	0.999936	71	1	-0.65899
ASB15	16	0.14534	0.14935	0.999936	72	1	1.7351
USP16	15	0.14744	0.15161	0.999936	73	1	-0.15538
TBL1X	16	0.14906	0.15283	0.999936	74	1	-0.24551
UBE2F	15	0.15093	0.15483	0.999936	75	1	1.0092
ATXN3	16	0.15154	0.15494	0.999936	76	1	0.14352
UBE2J1	14	0.15249	0.15375	0.999936	77	1	0.33023
FBXO33	16	0.15277	0.15606	0.999936	78	1	0.26171
COPS5	15	0.15324	0.15682	0.999936	79	1	-0.3755
FBXO9	16	0.154	0.15705	0.999936	80	1	0.50146
PSMA8	14	0.15572	0.15687	0.999936	81	1	0.10295
UBR2	15	0.1567	0.15997	0.999936	82	1	0.32288
N4BP1	15	0.15785	0.16118	0.999936	83	1	-0.70999
HERC6	16	0.16136	0.16411	0.999936	84	1	0.13553
TCEB1	14	0.1627	0.16329	0.999936	85	1	-0.69921
TNIP3	15	0.16359	0.16655	0.999936	86	1	1.7424
ASB16	16	0.16866	0.17088	0.999936	87	1	-0.66897
PARK2	16	0.17108	0.17307	0.999936	88	1	1.6051
TRIM41	16	0.1771	0.1786	0.999936	89	1	-0.56687
FBXO41	16	0.17949	0.18095	0.999936	90	1	0.60738
TRIM38	15	0.18057	0.18248	0.999936	91	1	-0.26614
ASPSCR1	16	0.18069	0.18207	0.999936	92	1	0.16327
MNAT1	16	0.18188	0.18318	0.999936	93	1	-0.59812
TRIM46	16	0.18546	0.18664	0.999936	94	1	-0.050719
DPF1	15	0.18616	0.18803	0.999936	95	1	-0.40649
RAF1	15	0.18838	0.19016	0.999936	96	1	0.35429
OTUD5	16	0.18901	0.19014	0.999936	97	1	0.083866
FBXO10	16	0.1902	0.19129	0.999936	98	1	-0.69334
PSMB4	15	0.1906	0.19241	0.999936	99	1	-0.45651
BMI1	14	0.19162	0.19173	0.999936	100	1	-0.3507
CUEDC2	16	0.19373	0.19434	0.999936	101	1	0.19929
FBXL20	16	0.19491	0.1953	0.999936	102	1	1.2315
LNX2	16	0.19609	0.19632	0.999936	103	1	0.30638
RNF19A	15	0.19833	0.19987	0.999936	104	1	0.56124
TRIM23	16	0.19843	0.1984	0.999936	105	1	-0.014666
RNF152	14	0.19985	0.20016	0.999936	106	1	1.136
RNF6	15	0.20162	0.20311	0.999936	107	1	-0.50319
COPS6	16	0.20194	0.20175	0.999936	108	1	0.121
UBE2D1	14	0.20292	0.20288	0.999936	109	1	0.83618
BAZ1A	16	0.20426	0.20376	0.999936	110	1	0.73648
USP51	15	0.20599	0.20738	0.999936	111	1	0.42388
ENC1	16	0.20659	0.20589	0.999936	112	1	0.18305
UBR1	16	0.2089	0.20819	0.999936	113	1	0.7307
KLHL12	14	0.21004	0.20965	0.999936	114	0	-0.34194
UBE3B	16	0.21121	0.21054	0.999936	115	1	0.67578
ASB10	16	0.21236	0.21173	0.999936	116	1	1.66
TSG101	16	0.21466	0.21379	0.999936	117	1	-1.2989
USP39	16	0.22096	0.22003	0.999936	118	1	-0.84978
PSMA1	16	0.22096	0.22003	0.999936	119	1	-0.63514
RFWD2	16	0.22266	0.22159	0.999936	120	1	0.76851
FBXO15	15	0.2243	0.22566	0.999936	121	0	0.40849
ZNRF2	15	0.22536	0.22676	0.999936	122	0	0.082168
PCGF3	16	0.22607	0.22518	0.999936	123	1	0.37466
TRIM8	16	0.22946	0.22877	0.999936	124	1	-0.16716
MTAP	15	0.22961	0.23102	0.999936	125	0	1.3286
RNF121	16	0.23059	0.22996	0.999936	126	1	-0.072104
DTX3L	16	0.23171	0.23123	0.999936	127	1	1.6487
MUL1	15	0.23383	0.23525	0.999936	128	0	0.89305
FBXO16	16	0.23508	0.23477	0.999936	129	0	0.13398
CDC20	15	0.23803	0.23962	0.999936	130	0	-0.88289
TRIM36	16	0.23955	0.23894	0.999936	131	0	0.18552
RNF26	16	0.24066	0.24003	0.999936	132	0	0.19278
BIRC3	16	0.24178	0.24115	0.999936	133	0	-0.64444
CUL7	15	0.24221	0.24347	0.999936	134	0	-0.28588
CCNF	16	0.244	0.24329	0.999936	135	0	0.032384
USP2	15	0.24429	0.24554	0.999936	136	0	-0.29685
UBE2H	15	0.24741	0.24849	0.999936	137	0	0.2297
ASB3	16	0.24952	0.24867	0.999936	138	0	-0.052574
PIAS1	16	0.25062	0.24973	0.999936	139	0	-0.16246
SOCS4	16	0.25281	0.25201	0.999936	140	0	0.19056
RNF25	16	0.25391	0.25319	0.999936	141	0	-0.4311
USP40	16	0.255	0.25424	0.999936	142	0	0.0069454
RING1	16	0.25718	0.25659	0.999936	143	0	0.67202
FBXO24	15	0.2577	0.25847	0.999936	144	0	-0.077369
LONRF1	16	0.25936	0.25892	0.999936	145	0	0.21509
RNF11	16	0.26045	0.26002	0.999936	146	0	0.87104
TBC1D25	15	0.26127	0.26211	0.999936	147	0	0.0534
PDZRN4	16	0.26262	0.26212	0.999936	148	0	0.94358
BRCA1	16	0.2637	0.26312	0.999936	149	0	-0.9125
DDB1	16	0.26478	0.26393	0.999936	150	0	-0.7427
RNF13	15	0.26482	0.26589	0.999936	151	0	0.64508
RNF103	15	0.26584	0.26699	0.999936	152	0	1.1093
RNF40	16	0.26586	0.26511	0.999936	153	0	-0.16287
UBXN4	16	0.26693	0.26627	0.999936	154	0	0.5438
TNIP2	14	0.26725	0.26675	0.999936	155	0	0.61274
UBR4	16	0.26908	0.26824	0.999936	156	0	0.19739
TRIM56	16	0.27016	0.26941	0.999936	157	0	0.70925
FAM105A	15	0.27188	0.27315	0.999936	158	0	0.61289
ALG13	16	0.27337	0.27287	0.999936	159	0	0.017066
RNF166	15	0.27389	0.27519	0.999936	160	0	0.62907
SPSB4	16	0.27443	0.27385	0.999936	161	0	0.20953
CUL5	16	0.28397	0.28291	0.999936	162	0	1.3414
UBE2V1	15	0.28483	0.28544	0.999936	163	0	1.0567
EDEM1	16	0.28502	0.28396	0.999936	164	0	-0.064058
ZYG11A	16	0.28817	0.28731	0.999936	165	0	-0.61675
TRIM6	16	0.29026	0.28935	0.999936	166	0	0.34344
ZYG11B	16	0.29235	0.29142	0.999936	167	0	-0.51987
SENP7	16	0.29339	0.29238	0.999936	168	0	-0.4517
CBL	16	0.29547	0.29437	0.999936	169	0	1.4229
WSB1	16	0.29651	0.29536	0.999936	170	0	-0.32246
STAMBPL1	16	0.29754	0.29615	0.999936	171	0	0.44827
VPS8	16	0.30167	0.3001	0.999936	172	0	0.13004
TRAIP	16	0.30372	0.30229	0.999936	173	0	-0.2351
DET1	15	0.30433	0.30446	0.999936	174	0	0.17585
BIRC2	16	0.30577	0.30424	0.999936	175	0	-1.2484
USP45	16	0.30679	0.30552	0.999936	176	0	0.061633
HECTD1	15	0.30817	0.30795	0.999936	177	0	-0.63679
UBE2G1	14	0.30817	0.30832	0.999936	178	0	-0.23594
BAZ1B	16	0.30883	0.30756	0.999936	179	0	-0.23928
AKTIP	15	0.30913	0.30884	0.999936	180	0	0.56458
AMFR	16	0.30985	0.3088	0.999936	181	0	-0.27623
PSMA5	15	0.31008	0.30979	0.999936	182	0	-1.6466
TRIM24	15	0.31104	0.31085	0.999936	183	0	0.13547
UBE2E3	16	0.31188	0.3108	0.999936	184	0	0.6843
USP8	15	0.31199	0.31182	0.999936	185	0	-0.65806
ATRX	16	0.31492	0.31369	0.999936	186	0	0.9688
PHF7	16	0.31593	0.31463	0.999936	187	0	-0.18206
USP44	16	0.31795	0.31645	0.999936	188	0	-0.44274
HLTF	16	0.31995	0.31863	0.999936	189	0	-0.58051
DZIP3	16	0.32196	0.32059	0.999936	190	0	0.099816
STUB1	14	0.32324	0.32377	0.999936	191	0	0.14252
SENP8	15	0.3238	0.3237	0.999936	192	0	0.32559
OPTN	16	0.32396	0.32276	0.999936	193	0	0.064752
RNF5	14	0.32761	0.32823	0.999936	194	0	0.8818
SHPRH	16	0.32992	0.32875	0.999936	195	0	0.025641
RNF20	16	0.33091	0.33008	0.999936	196	0	0.87053
UBE2U	15	0.33172	0.33208	0.999936	197	0	0.73538
RNF141	14	0.33195	0.33287	0.999936	198	0	-0.4153
ZNRF3	14	0.33541	0.33666	0.999936	199	0	-0.79077
TBC1D5	16	0.33583	0.3352	0.999936	200	0	-0.42518
FBXO22	15	0.33634	0.33681	0.999936	201	0	0.74193
ASB9	15	0.34002	0.34071	0.999936	202	0	0.11869
FBXO4	15	0.34093	0.34153	0.999936	203	0	0.36617
EIF3F	16	0.34121	0.34044	0.999936	204	0	-0.91065
SENP6	16	0.34461	0.34422	0.999936	205	0	-0.085179
FBXO8	16	0.34558	0.34525	0.999936	206	0	0.096545
CDC34	16	0.3504	0.35021	0.999936	207	0	0.41369
USP29	16	0.35232	0.35218	0.999936	208	0	1.1851
UBD	15	0.35363	0.35416	0.999936	209	0	0.12002
RAD18	16	0.3571	0.35695	0.999936	210	0	-0.18581
CNOT4	15	0.35721	0.35776	0.999936	211	0	-0.63719
ANAPC4	16	0.3609	0.36089	0.999936	212	0	-1.4086
FBXL2	16	0.36279	0.36268	0.999936	213	0	0.94884
RNF122	16	0.36373	0.36362	0.999936	214	0	0.94899
TRIP12	16	0.36749	0.36708	0.999936	215	0	0.11457
UBE2E2	14	0.36991	0.3702	0.999936	216	0	0.097429
UBR3	16	0.3703	0.36982	0.999936	217	0	2.2429
FRK	16	0.37123	0.37092	0.999936	218	0	-0.10536
PJA2	14	0.37155	0.37195	0.999936	219	0	0.48971
KLHL13	16	0.3768	0.37621	0.999936	220	0	-0.92167
USP53	16	0.37865	0.37809	0.999936	221	0	1.326
RAPSN	16	0.37957	0.37908	0.999936	222	0	-0.17047
PRPF8	16	0.38049	0.38003	0.999936	223	0	-0.92597
RNF115	16	0.38233	0.38185	0.999936	224	0	0.40055
FBXO43	16	0.38689	0.3863	0.999936	225	0	0.35054
PCGF6	15	0.38866	0.38765	0.999936	226	0	-0.15355
ARIH2	16	0.38962	0.38897	0.999936	227	0	0.90546
SYVN1	16	0.39053	0.38986	0.999936	228	0	-1.5703
PJA1	16	0.39143	0.39066	0.999936	229	0	0.22214
HECW2	15	0.39291	0.39172	0.999936	230	0	-0.46965
RNF111	16	0.39414	0.39306	0.999936	231	0	0.11616
MAP3K1	16	0.39504	0.3939	0.999936	232	0	-0.35323
UBE2N	13	0.39596	0.3961	0.999936	233	0	0.12678
UNK	16	0.39683	0.39578	0.999936	234	0	-0.12663
DDB2	16	0.39773	0.39663	0.999936	235	0	0.17903
RNF114	15	0.39797	0.39687	0.999936	236	0	-0.27514
ANAPC5	16	0.40662	0.40549	0.999936	237	0	-0.57989
USP3	16	0.40751	0.40642	0.999936	238	0	-0.46745
UBE3C	16	0.40927	0.4081	0.999936	239	0	0.044719
UBE2W	13	0.41049	0.41051	0.999936	240	0	-0.0007617
USP5	16	0.41102	0.40991	0.999936	241	0	-1.3685
SENP3	6	0.41118	0.41121	0.999936	242	0	0.04682
ASB8	15	0.41334	0.41249	0.999936	243	0	0.8713
TRIM52	16	0.41452	0.41349	0.999936	244	0	-0.15884
RNF185	16	0.41539	0.41446	0.999936	245	0	0.5092
FBXO5	16	0.41713	0.41612	0.999936	246	0	-0.70291
MARCH5	15	0.41784	0.41729	0.999936	247	0	-0.11824
FBXL12	15	0.42028	0.41965	0.999936	248	0	-0.98885
TRIM7	16	0.42059	0.41961	0.999936	249	0	0.37284
UBE2D4	16	0.42404	0.42316	0.999936	250	0	0.47263
USP33	16	0.4249	0.42399	0.999936	251	0	-0.31851
HECTD2	16	0.42575	0.42482	0.999936	252	0	0.64805
SKP2	16	0.42704	0.42614	0.999936	253	0	0.18426
RAB40C	15	0.42755	0.42654	0.999936	254	0	0.059842
USP49	16	0.42832	0.4275	0.999936	255	0	-0.54229
RNF167	15	0.42835	0.42722	0.999936	256	0	0.33269
FBXL3	15	0.42995	0.42885	0.999936	257	0	-0.38119
USP20	16	0.43002	0.42911	0.999936	258	0	0.74993
UBA1	16	0.43172	0.43087	0.999936	259	0	-0.14767
HUWE1	16	0.43384	0.43306	0.999936	260	0	-1.4493
MAFK	14	0.43694	0.43701	0.999936	261	0	0.46593
LONRF3	16	0.43763	0.43673	0.999936	262	0	-0.60723
UBE2G2	15	0.43789	0.43702	0.999936	263	0	-1.1842
SMURF1	16	0.4393	0.43827	0.999936	264	0	-0.23715
SOCS3	16	0.44014	0.4393	0.999936	265	0	0.93951
FBXO31	16	0.44181	0.44117	0.999936	266	0	0.95366
FBXO28	14	0.44356	0.4435	0.999936	267	0	0.51814
UBE2S	13	0.44543	0.44591	0.999936	268	0	-0.11512
VCPIP1	16	0.44596	0.44527	0.999936	269	0	0.62061
CBX8	16	0.44679	0.44618	0.999936	270	0	0.80516
CBX4	14	0.4472	0.44688	0.999936	271	0	0.16752
UCHL3	15	0.45038	0.44894	0.999936	272	0	0.52148
SPSB2	16	0.45173	0.45077	0.999936	273	0	-0.20761
UBE2V2	14	0.45299	0.45269	0.999936	274	0	0.86156
UBE2Q2	16	0.45337	0.45241	0.999936	275	0	0.75183
USP31	16	0.45663	0.4558	0.999936	276	0	-0.0062823
USP36	16	0.45988	0.45892	0.999936	277	0	-0.79121
TRAF5	15	0.46033	0.45837	0.999936	278	0	0.26319
MYSM1	16	0.46068	0.45984	0.999936	279	0	-0.58639
UBXN8	6	0.46141	0.46106	0.999936	280	0	0.69088
USP13	16	0.46149	0.46066	0.999936	281	0	0.12406
UBE2T	15	0.46185	0.45975	0.999936	282	0	-0.23636
FBXW4	16	0.4631	0.46244	0.999936	283	0	1.0374
DCAF15	16	0.4639	0.46328	0.999936	284	0	-0.17781
OTUD7B	16	0.46631	0.46556	0.999936	285	0	-0.48613
RNF220	16	0.46711	0.46645	0.999936	286	0	-0.39752
MID1	16	0.4679	0.46744	0.999936	287	0	1.8012
TRIM42	16	0.47029	0.46997	0.999936	288	0	1.0359
ASB2	16	0.47108	0.47084	0.999936	289	0	-0.17716
EPN1	15	0.47236	0.47004	0.999936	290	0	1.3002
FBXL17	15	0.4731	0.47068	0.999936	291	0	-0.35111
FZR1	16	0.47661	0.47628	0.999936	292	0	-1.3824
TRAF4	16	0.47896	0.47866	0.999936	293	0	0.92289
DTL	16	0.48052	0.48014	0.999936	294	0	-0.38841
RNF38	16	0.4844	0.48406	0.999936	295	0	-0.040549
UFC1	16	0.48979	0.48945	0.999936	296	0	-0.94334
ARIH1	16	0.49132	0.49083	0.999936	297	0	-0.1421
PIAS2	16	0.49361	0.49317	0.999936	298	0	-0.037873
LMO7	16	0.49589	0.49541	0.999936	299	0	-0.06493
FBXO2	16	0.49665	0.49622	0.999936	300	0	0.62388
FBXO11	16	0.4974	0.49702	0.999936	301	0	-1.2512
SUGT1	14	0.49796	0.49774	0.999936	302	0	-0.55082
DVL2	16	0.50192	0.50145	0.999936	303	0	0.67042
RNF125	16	0.50416	0.50381	0.999936	304	0	0.87346
RANBP2	16	0.50491	0.50463	0.999936	305	0	-0.6741
E4F1	16	0.50936	0.50866	0.999936	306	0	-0.44109
UBE2O	16	0.51084	0.51016	0.999936	307	0	0.52242
RAD23B	16	0.51157	0.51097	0.999936	308	0	0.19208
OTUD3	16	0.51231	0.5118	0.999936	309	0	-0.56108
RNF139	14	0.51368	0.51341	0.999936	310	0	-0.28232
RIOK3	15	0.51594	0.51251	0.999936	311	0	0.72326
OTUD4	16	0.51888	0.5185	0.999936	312	0	0.30299
FBXW2	16	0.52033	0.51996	0.999936	313	0	0.43187
TRIM63	16	0.52105	0.52062	0.999936	314	0	-0.032501
USP26	16	0.52177	0.52141	0.999936	315	0	0.1132
UBFD1	16	0.52357	0.5234	0.999936	316	0	-0.16479
USP35	16	0.52357	0.5234	0.999936	317	0	0.35149
FBXO36	13	0.52398	0.52542	0.999936	318	0	0.1375
RNF39	16	0.52465	0.52433	0.999936	319	0	0.66188
LRRC41	16	0.52751	0.52692	0.999936	320	0	0.00060855
RNF186	15	0.52814	0.52448	0.999936	321	0	0.60122
RNF150	16	0.52822	0.52778	0.999936	322	0	0.33746
RC3H2	16	0.52965	0.5291	0.999936	323	0	0.35146
TNIP1	16	0.53389	0.5336	0.999936	324	0	0.41993
PSMB2	15	0.53413	0.53022	0.999936	325	0	0.44828
FYCO1	16	0.53459	0.53429	0.999936	326	0	-0.74802
FBXO3	16	0.5353	0.53486	0.999936	327	0	-0.088284
WDR5B	13	0.53737	0.53876	0.999936	328	0	-0.2231
GCLC	16	0.5381	0.5377	0.999936	329	0	-0.89708
NEURL2	16	0.53949	0.53905	0.999936	330	0	0.12464
UBE2Q1	14	0.54254	0.54216	0.999936	331	0	0.51621
ZNRF4	16	0.54434	0.54404	0.999936	332	0	-0.05269
ZC3HC1	16	0.54572	0.54545	0.999936	333	0	-0.74781
SIAH2	15	0.54591	0.54237	0.999936	334	0	0.18231
TBL1XR1	16	0.54846	0.54801	0.999936	335	0	-0.34047
USP28	15	0.54913	0.54584	0.999936	336	0	0.32487
EPN2	16	0.55254	0.55204	0.999936	337	0	0.76602
FEM1A	16	0.55457	0.55423	0.999936	338	0	-0.53142
BARD1	15	0.55677	0.55355	0.999936	339	0	-1.2267
TRIM26	16	0.5586	0.55805	0.999936	340	0	-0.50195
MARCH4	16	0.55927	0.55869	0.999936	341	0	0.44769
ASB4	14	0.55932	0.55944	0.999936	342	0	1.203
UBE2Z	15	0.5618	0.55843	0.999936	343	0	0.67531
UBE4A	15	0.56305	0.55986	0.999936	344	0	0.36129
RLIM	15	0.56367	0.56052	0.999936	345	0	0.33274
CALCOCO2	16	0.56525	0.56488	0.999936	346	0	-0.15379
SPOPL	16	0.56788	0.56725	0.999936	347	0	1.7295
TRIM13	14	0.56807	0.56806	0.999936	348	0	-0.13811
DCUN1D2	16	0.56853	0.56789	0.999936	349	0	0.56902
WSB2	15	0.56863	0.56549	0.999936	350	0	0.11245
RNF135	16	0.5731	0.57231	0.999936	351	0	0.82437
TRIM9	16	0.57568	0.57453	0.999936	352	0	0.088511
ZMYND11	16	0.57697	0.57585	0.999936	353	0	-0.10922
PSMB7	14	0.57723	0.57737	0.999936	354	0	-0.38153
OTUD1	16	0.57826	0.57692	0.999936	355	0	-0.33762
FBXO30	16	0.5789	0.57758	0.999936	356	0	-0.19112
UBXN6	15	0.58019	0.5776	0.999936	357	0	-0.4729
RNF146	14	0.58398	0.58416	0.999936	358	0	0.1545
TRIM21	16	0.58399	0.58307	0.999936	359	0	0.23988
FBXO17	16	0.58462	0.5838	0.999936	360	0	-0.24422
UCHL1	13	0.58753	0.58919	0.999936	361	0	0.72685
USP32	16	0.58777	0.58666	0.999936	362	0	-0.097629
USP54	16	0.5884	0.58739	0.999936	363	0	0.23094
TMEM189	16	0.58902	0.58801	0.999936	364	0	-0.24147
USP1	15	0.59146	0.5888	0.999936	365	0	-0.77026
BNIP3L	14	0.59282	0.59283	0.999936	366	0	-0.1643
UBXN7	15	0.59554	0.59275	0.999936	367	0	-0.44174
MARCH7	16	0.59647	0.59547	0.999936	368	0	-0.81204
RNF2	12	0.59667	0.59449	0.999936	369	0	0.26916
RSPRY1	16	0.59708	0.59613	0.999936	370	0	0.11005
USP4	16	0.60136	0.60046	0.999936	371	0	0.26317
RAD23A	16	0.60197	0.60118	0.999936	372	0	-0.23326
RNF149	16	0.605	0.60442	0.999936	373	0	-0.037047
USP12	15	0.60529	0.60209	0.999936	374	0	0.12678
ZFAND3	13	0.60723	0.60837	0.999936	375	0	1.3036
FBXL4	16	0.6074	0.60665	0.999936	376	0	-1.2294
WHSC1L1	14	0.6084	0.60839	0.999936	377	0	0.89118
DNAJB2	16	0.6092	0.60837	0.999936	378	0	-0.31463
RNF144A	16	0.61098	0.61008	0.999936	379	0	-0.014074
KLHL20	14	0.61156	0.61177	0.999936	380	0	-0.092243
CGRRF1	15	0.6126	0.60936	0.999936	381	0	0.21477
USP19	16	0.61335	0.61232	0.999936	382	0	1.0638
USP34	16	0.61394	0.61294	0.999936	383	0	-0.56717
CCDC50	15	0.61482	0.61135	0.999936	384	0	0.43796
USP9X	16	0.6163	0.61506	0.999936	385	0	1.5783
UBE2C	14	0.61934	0.61992	0.999936	386	0	0.29997
ANAPC7	15	0.61978	0.61642	0.999936	387	0	0.25462
PAK6	16	0.62212	0.62022	0.999936	388	0	-0.56758
RNF130	15	0.62522	0.62193	0.999936	389	0	-0.44243
CAND1	16	0.6273	0.6252	0.999936	390	0	-0.47437
PSMA2	16	0.63014	0.62828	0.999936	391	0	-0.15319
FBXO25	15	0.63165	0.62873	0.999936	392	0	1.4033
PCGF2	16	0.63184	0.62989	0.999936	393	0	-0.79683
ATE1	15	0.63218	0.6293	0.999936	394	0	-0.091817
SH3RF2	16	0.63493	0.63277	0.999936	395	0	-0.18393
TAF1D	14	0.63645	0.6376	0.999936	396	0	-0.49731
DTX2	16	0.63744	0.63553	0.999936	397	0	0.11878
RNF41	11	0.63854	0.63964	0.999936	398	0	0.37248
TRAF3	14	0.63891	0.63982	0.999936	399	0	-0.43463
ASB14	16	0.64022	0.63811	0.999936	400	0	0.89739
UFSP1	16	0.64077	0.63858	0.999936	401	0	-0.31291
KDM2B	16	0.64242	0.64004	0.999936	402	0	0.3688
ASB12	16	0.64297	0.6405	0.999936	403	0	0.21245
KLHL36	16	0.64461	0.64204	0.999936	404	0	0.00069177
CYLD	16	0.6457	0.64311	0.999936	405	0	-0.46201
UBE2K	15	0.64932	0.64648	0.999936	406	0	0.33017
CALR	16	0.65057	0.64826	0.999936	407	0	0.34339
BTRC	15	0.65185	0.64898	0.999936	408	0	-0.050453
SPSB3	16	0.65218	0.6498	0.999936	409	0	0.032457
SOCS7	16	0.65378	0.65153	0.999936	410	0	-0.0012928
USP50	16	0.65431	0.65217	0.999936	411	0	0.72064
RNF181	15	0.65536	0.6524	0.999936	412	0	-0.5714
RABGEF1	16	0.65696	0.65458	0.999936	413	0	-0.34003
MDM2	15	0.65785	0.65488	0.999936	414	0	-0.69755
BAP1	16	0.66012	0.65779	0.999936	415	0	-1.1267
TRIM10	16	0.66117	0.65871	0.999936	416	0	-0.30853
UBA7	16	0.66325	0.66081	0.999936	417	0	-0.54116
UBE2R2	15	0.66327	0.6604	0.999936	418	0	0.70337
BRE	14	0.66491	0.66507	0.999936	419	0	0.61371
HERC4	15	0.66619	0.66345	0.999936	420	0	-0.63679
ZSWIM2	14	0.66764	0.66767	0.999936	421	0	-0.30069
FAF1	16	0.66942	0.66703	0.999936	422	0	-0.78015
NEDD8	15	0.66981	0.66727	0.999936	423	0	-0.067569
FBXO38	16	0.67146	0.66896	0.999936	424	0	0.49469
USP7	15	0.67196	0.66923	0.999936	425	0	-0.20527
CHD6	16	0.67399	0.67125	0.999936	426	0	-0.44691
OTUB2	13	0.67479	0.67504	0.999936	427	0	0.77582
UBXN1	15	0.67717	0.6745	0.999936	428	0	-0.4649
PML	16	0.67849	0.67566	0.999936	429	0	1.0074
ASB17	13	0.67891	0.67956	0.999936	430	0	-0.77026
ASB7	16	0.67998	0.6772	0.999936	431	0	2.1208
MPND	15	0.67998	0.67757	0.999936	432	0	0.12693
FBXL5	16	0.68097	0.67811	0.999936	433	0	-1.0188
RNF128	15	0.68231	0.67992	0.999936	434	0	1.021
XIAP	16	0.68245	0.67958	0.999936	435	0	-0.66122
UBE2L6	14	0.68272	0.68272	0.999936	436	0	0.15331
FBXO6	15	0.683	0.68057	0.999936	437	0	0.73681
USP9Y	16	0.68441	0.68154	0.999936	438	0	-0.44288
RBCK1	15	0.68461	0.68214	0.999936	439	0	0.86442
FBXO40	16	0.68489	0.68208	0.999936	440	0	0.06901
NEDD4L	16	0.68635	0.68346	0.999936	441	0	0.059381
RCHY1	15	0.68873	0.68623	0.999936	442	0	-0.64824
HERC1	16	0.69498	0.69164	0.999936	443	0	-0.89455
CUL4B	16	0.6964	0.69321	0.999936	444	0	-0.57731
CTNNB1	16	0.69781	0.69461	0.999936	445	0	0.12309
SUMO3	14	0.698	0.69769	0.999936	446	0	-0.011061
TRIM3	16	0.69875	0.69547	0.999936	447	0	1.0303
ANKIB1	16	0.70154	0.69831	0.999936	448	0	-0.45713
USP22	16	0.70454	0.70139	0.999936	449	0	0.20445
RNF24	14	0.7082	0.70791	0.999936	450	0	-0.13185
NHLRC1	16	0.70842	0.70524	0.999936	451	0	1.3224
TRIM2	16	0.70978	0.70672	0.999936	452	0	0.073109
FUNDC1	13	0.71096	0.71086	0.999936	453	0	-0.0062391
RNF170	14	0.71219	0.71177	0.999936	454	0	-0.5301
UBAP2	16	0.71248	0.70929	0.999936	455	0	-0.17083
PSMB10	16	0.71382	0.71073	0.999936	456	0	0.88728
USP15	16	0.71471	0.71168	0.999936	457	0	-0.55618
KLHL9	16	0.71515	0.71209	0.999936	458	0	0.50254
CHFR	15	0.71782	0.71562	0.999936	459	0	0.84985
ANAPC1	16	0.71912	0.71629	0.999936	460	0	-0.8585
TRIM17	16	0.72087	0.7182	0.999936	461	0	0.087111
SOCS6	15	0.72112	0.71865	0.999936	462	0	-0.35771
PDZRN3	16	0.7213	0.71855	0.999936	463	0	-0.098471
UFSP2	16	0.72304	0.72035	0.999936	464	0	-0.22402
TRAF7	16	0.72519	0.72246	0.999936	465	0	0.34019
OTUD7A	16	0.72945	0.7269	0.999936	466	0	0.35041
GGA1	15	0.73159	0.72898	0.999936	467	0	-0.29123
EIF3H	16	0.73281	0.7304	0.999936	468	0	0.43607
FBXO42	16	0.73323	0.73086	0.999936	469	0	0.62053
HERC2	15	0.73435	0.73146	0.999936	470	0	-0.077369
LRRC29	16	0.73448	0.73206	0.999936	471	0	1.0025
UBE2D3	15	0.73552	0.73247	0.999936	472	0	-0.17715
DTX4	16	0.73655	0.73425	0.999936	473	0	-0.23318
UBE2B	13	0.73732	0.73714	0.999936	474	0	-0.78826
CISH	15	0.73746	0.73446	0.999936	475	0	-0.011539
MEX3C	16	0.73963	0.73716	0.999936	476	0	0.72559
UBA5	15	0.74131	0.73835	0.999936	477	0	-1.3688
LNX1	16	0.74186	0.73952	0.999936	478	0	0.55375
TPT1	16	0.74347	0.74094	0.999936	479	0	-2.8178
RNF183	15	0.7436	0.74061	0.999936	480	0	-0.52029
SH3RF1	16	0.74508	0.7424	0.999936	481	0	-0.60136
JOSD1	14	0.74835	0.74786	0.999936	482	0	-0.79662
ZFAND6	13	0.75144	0.75078	0.999936	483	0	0.37504
USPL1	16	0.75335	0.7506	0.999936	484	0	-0.89068
FANCL	16	0.76436	0.76225	0.999936	485	0	-0.94457
MKRN1	15	0.76473	0.76236	0.999936	486	0	1.0354
USP25	15	0.76682	0.76468	0.999936	487	0	0.70251
FBXO45	15	0.76786	0.7658	0.999936	488	0	-0.57544
SHH	15	0.76924	0.76718	0.999936	489	0	0.61754
KCMF1	15	0.76958	0.76763	0.999936	490	0	0.81399
MAPK15	16	0.77059	0.76839	0.999936	491	0	-0.24763
ZNRF1	16	0.77096	0.76869	0.999936	492	0	-0.94374
HECW1	16	0.77347	0.77157	0.999936	493	0	0.97249
USP17L5	6	0.77429	0.77187	0.999936	494	0	-0.32699
RAG1	15	0.77534	0.7735	0.999936	495	0	-0.52496
CUL3	15	0.779	0.77714	0.999936	496	0	-0.3755
SPOP	16	0.78122	0.77931	0.999936	497	0	-0.6476
FAM110A	16	0.78226	0.78023	0.999936	498	0	0.79726
RNF19B	16	0.78261	0.78057	0.999936	499	0	-0.32298
TRIM54	16	0.78772	0.78587	0.999936	500	0	-0.19529
USP24	16	0.79039	0.78844	0.999936	501	0	0.20394
SPSB1	15	0.79122	0.78945	0.999936	502	0	0.22663
UBE2I	16	0.79172	0.7899	0.999936	503	0	-0.72294
TRIM28	16	0.79205	0.79011	0.999936	504	0	-0.54494
UBE2NL	13	0.79301	0.79217	0.999936	505	0	0.1587
RNF34	13	0.7941	0.7932	0.999936	506	0	-0.53955
UBOX5	16	0.79501	0.79294	0.999936	507	0	-0.37189
STAMBP	16	0.79824	0.79624	0.999936	508	0	0.46945
USP18	14	0.7992	0.79931	0.999936	509	0	0.40191
MLL3	6	0.801	0.79965	0.999936	510	0	-0.47758
UFM1	10	0.80277	0.80309	0.999936	511	0	-0.52169
USP30	16	0.80426	0.80235	0.999936	512	0	0.14096
RNF216	16	0.8055	0.8036	0.999936	513	0	0.59233
dummyguide	1000	0.80671	0.8047	0.999936	514	12	0.48106
UBL7	16	0.81071	0.80871	0.999936	515	0	-0.78119
RNF44	14	0.81107	0.81093	0.999936	516	0	0.52997
HERC3	16	0.81132	0.80946	0.999936	517	0	0.40407
USP38	16	0.81162	0.8098	0.999936	518	0	0.35764
TRIM27	16	0.81267	0.81089	0.999936	519	0	0.21166
SOCS1	16	0.81267	0.81089	0.999936	520	0	0.20223
TRIM32	16	0.81372	0.81208	0.999936	521	0	1.5193
PSMB9	16	0.81431	0.81258	0.999936	522	0	0.01713
PSMB8	16	0.8155	0.81375	0.999936	523	0	0.18454
USP21	16	0.8193	0.8177	0.999936	524	0	0.53561
MGRN1	15	0.81987	0.81862	0.999936	525	0	-0.59501
USP42	16	0.82189	0.82046	0.999936	526	0	-0.23283
SENP1	15	0.82231	0.82116	0.999936	527	0	0.63758
FBXL7	16	0.82345	0.8221	0.999936	528	0	-0.015524
ZFYVE19	15	0.82419	0.82326	0.999936	529	0	-0.17715
MIB2	16	0.82557	0.82395	0.999936	530	0	0.18653
G2E3	16	0.8271	0.82577	0.999936	531	0	-0.28381
CUL4A	16	0.82862	0.82731	0.999936	532	0	1.3313
FBXO44	16	0.82972	0.82839	0.999936	533	0	-0.24405
MRPL49	15	0.83073	0.82948	0.999936	534	0	-1.2311
UCHL5	14	0.83119	0.8314	0.999936	535	0	0.13898
FBXO18	16	0.83217	0.83082	0.999936	536	0	0.45569
UHRF2	16	0.83419	0.83275	0.999936	537	0	-0.44815
ASB1	16	0.83539	0.83401	0.999936	538	0	0.96236
MDM4	15	0.8373	0.83598	0.999936	539	0	-0.77114
FBXL15	14	0.8376	0.83776	0.999936	540	0	0.73568
RNF4	12	0.83804	0.83485	0.999936	541	0	-0.32638
USP47	16	0.8401	0.83885	0.999936	542	0	-0.54846
GAN	16	0.84915	0.84845	0.999936	543	0	0.58278
WWP2	16	0.85037	0.84959	0.999936	544	0	-0.80487
ASB13	15	0.85111	0.85026	0.999936	545	0	-0.89733
CAND2	16	0.85158	0.85069	0.999936	546	0	0.48131
KDM2A	16	0.85182	0.85088	0.999936	547	0	-1.7603
MAN1B1	16	0.85301	0.85209	0.999936	548	0	0.23003
UBE2E1	15	0.85337	0.85268	0.999936	549	0	0.32258
RNF10	16	0.85468	0.85372	0.999936	550	0	0.039319
TNFAIP3	16	0.85515	0.85412	0.999936	551	0	0.093574
UHRF1	6	0.86082	0.85961	0.999936	552	0	0.56845
FBXL16	16	0.86138	0.86084	0.999936	553	0	0.066372
PSMD4	13	0.86169	0.86184	0.999936	554	0	-1.183
MARCH1	20	0.86261	0.86206	0.999936	555	0	1.0604
STBD1	16	0.86648	0.8657	0.999936	556	0	0.36023
MPI	16	0.86713	0.86633	0.999936	557	0	-2.1281
IKBKG	14	0.86735	0.86723	0.999936	558	0	-0.93631
OTUD6A	16	0.868	0.86731	0.999936	559	0	-0.55412
MARCH2	25	0.87	0.86871	0.999936	560	0	-0.5242
SIAH3	16	0.87014	0.86932	0.999936	561	0	0.9027
USP43	16	0.87035	0.86957	0.999936	562	0	-0.63699
FBXO34	16	0.87057	0.86976	0.999936	563	0	-0.60408
UBAC1	16	0.87078	0.87011	0.999936	564	0	-0.87969
TRIM11	15	0.87158	0.87067	0.999936	565	0	0.41101
FAM105B	16	0.87329	0.87264	0.999936	566	0	-0.3334
ART1	16	0.87525	0.87479	0.999936	567	0	-0.62602
FBXO21	16	0.87576	0.87525	0.999936	568	0	0.51164
RNF133	15	0.87703	0.87631	0.999936	569	0	0.11261
FBXL8	16	0.87718	0.8765	0.999936	570	0	0.78897
ZRANB1	16	0.87819	0.87761	0.999936	571	0	-0.078917
BRCC3	16	0.87878	0.87819	0.999936	572	0	0.69975
TOLLIP	15	0.87893	0.8782	0.999936	573	0	0.68739
LRSAM1	16	0.87997	0.87956	0.999936	574	0	0.1452
MIB1	16	0.88135	0.88082	0.999936	575	0	0.43422
TRIM55	15	0.88482	0.88384	0.999936	576	0	0.49536
TOPORS	16	0.8867	0.88609	0.999936	577	0	-0.71139
RNF14	15	0.88862	0.88791	0.999936	578	0	0.27158
USP10	15	0.88992	0.88946	0.999936	579	0	0.0034413
NOSIP	15	0.8906	0.89013	0.999936	580	0	-0.865
FBXW5	15	0.89854	0.89751	0.999936	581	0	0.65565
PIAS3	15	0.90059	0.89957	0.999936	582	0	-0.69755
MTBP	16	0.90093	0.90009	0.999936	583	0	-0.95378
MYLIP	15	0.90261	0.90158	0.999936	584	0	-0.36222
FBXO32	15	0.90638	0.90527	0.999936	585	0	-0.73682
MID2	16	0.90639	0.9055	0.999936	586	0	-0.030823
CACYBP	15	0.90778	0.90678	0.999936	587	0	-0.049813
PIAS4	16	0.91127	0.91013	0.999936	588	0	0.57162
PSMA7	15	0.91192	0.91102	0.999936	589	0	-1.0072
RNF8	16	0.91333	0.91233	0.999936	590	0	-0.90469
SAE1	15	0.91596	0.91537	0.999936	591	0	-0.76508
YOD1	14	0.91883	0.91989	0.999936	592	0	0.1351
FBXW11	16	0.91965	0.91897	0.999936	593	0	0.14511
RNF7	15	0.92014	0.91932	0.999936	594	0	0.50703
TRIM33	16	0.92153	0.92075	0.999936	595	0	0.164
UBE4B	16	0.92413	0.92328	0.999936	596	0	0.46875
RNF126	15	0.92781	0.92713	0.999936	597	0	-1.0267
RNF144B	16	0.92851	0.92752	0.999936	598	0	0.18033
FBXL6	15	0.92931	0.92882	0.999936	599	0	-0.37921
FBXL14	15	0.93061	0.93024	0.999936	600	0	-0.75349
HDAC6	16	0.93113	0.93	0.999936	601	0	0.24051
RFFL	16	0.9316	0.93041	0.999936	602	0	-0.50184
CLTC	16	0.93501	0.93389	0.999936	603	0	-1.078
SENP5	16	0.93573	0.93463	0.999936	604	0	-0.057256
BRAP	16	0.93687	0.93599	0.999936	605	0	-0.0077298
ITCH	15	0.9387	0.93789	0.999936	606	0	-0.23174
AUP1	15	0.93949	0.93872	0.999936	607	0	-0.33589
HIPK2	6	0.9405	0.94015	0.999936	608	0	-0.26958
USP11	16	0.94106	0.93998	0.999936	609	0	0.60586
DTX1	15	0.94109	0.94053	0.999936	610	0	-0.94565
FBXO46	16	0.94116	0.94012	0.999936	611	0	-0.25809
FBXO27	15	0.94228	0.94182	0.999936	612	0	0.015884
NEDD4	16	0.9448	0.94392	0.999936	613	0	-0.17245
ZFPL1	15	0.94612	0.94561	0.999936	614	0	-0.43278
USP14	14	0.94626	0.94725	0.999936	615	0	0.31916
FBXW7	16	0.95455	0.95394	0.999936	616	0	-0.75955
TRIM62	16	0.95503	0.9544	0.999936	617	0	-0.45184
CUL9	16	0.95518	0.95456	0.999936	618	0	-0.010647
BTBD1	15	0.95872	0.95839	0.999936	619	0	-0.74184
TTC3	16	0.96058	0.95976	0.999936	620	0	-0.4872
MOCS3	16	0.96194	0.96105	0.999936	621	0	-2.5577
CBLL1	15	0.96194	0.96185	0.999936	622	0	-0.81749
PSMD14	16	0.96221	0.96135	0.999936	623	0	-0.91216
BIRC7	16	0.96542	0.96451	0.999936	624	0	-0.033399
UBE2J2	14	0.96657	0.96739	0.999936	625	0	-1.7163
SOCS2	16	0.96722	0.96618	0.999936	626	0	0.73481
RIT1	15	0.96919	0.96898	0.999936	627	0	-0.32985
ASB6	16	0.96923	0.96778	0.999936	628	0	-1.0229
PEX10	15	0.96943	0.96924	0.999936	629	0	-0.26725
TRAF6	16	0.97139	0.97006	0.999936	630	0	-0.39337
RNF123	16	0.97195	0.97062	0.999936	631	0	0.17451
NSMCE2	16	0.97215	0.97086	0.999936	632	0	-1.6053
ANAPC13	11	0.97279	0.97303	0.999936	633	0	-0.52587
WWP1	15	0.97281	0.97222	0.999936	634	0	-0.59204
ASB18	16	0.97432	0.97313	0.999936	635	0	-0.18781
TRIM39	16	0.97488	0.97372	0.999936	636	0	-0.11945
UBE2L3	14	0.97496	0.97591	0.999936	637	0	-0.87249
TBC1D1	16	0.9751	0.97393	0.999936	638	0	-0.46466
CDCA3	15	0.97696	0.97621	0.999936	639	0	-0.773
FADS1	16	0.97731	0.97611	0.999936	640	0	0.69538
UBA3	14	0.97769	0.97854	0.999936	641	0	-0.34783
MARCH6	16	0.98475	0.98422	0.999936	642	0	-1.1869
CBLC	16	0.98604	0.98566	0.999936	643	0	-0.82785
UBE2QL1	16	0.98635	0.98592	0.999936	644	0	-0.23695
CDC23	16	0.98665	0.98638	0.999936	645	0	-1.4982
URM1	15	0.9892	0.98867	0.999936	646	0	-1.0102
HECTD3	16	0.9896	0.98943	0.999936	647	0	-0.69745
UBE2M	12	0.98976	0.98943	0.999936	648	0	-1.4164
ANAPC10	13	0.98984	0.99013	0.999936	649	0	-1.2674
RAB40B	14	0.99084	0.99153	0.999936	650	0	-0.30354
ASB11	16	0.99121	0.99111	0.999936	651	0	-0.57753
USP46	16	0.99184	0.99161	0.999936	652	0	-0.3856
TRIM25	15	0.99382	0.99384	0.999936	653	0	-1.5853
PAN2	16	0.99468	0.99468	0.999936	654	0	-0.81726
NSFL1C	16	0.99519	0.99518	0.999936	655	0	-0.75431
ANAPC11	15	0.99558	0.99568	0.999936	656	0	-1.2267
CBLB	16	0.99829	0.99822	0.999936	657	0	-1.1573
VHL	16	0.99839	0.99832	0.999936	658	0	-1.0508
UBE3A	16	0.99842	0.99838	0.999936	659	0	-0.94524
UBL5	14	0.99938	0.99939	0.999936	660	0	-2.0358
VPRBP	6	0.9999	0.99994	0.999936	661	0	-1.7102
